# Thirty days of supplementation with PQQ reprograms immunometabolic networks in Western diet-fed female baboons

**DOI:** 10.64898/2026.02.12.705540

**Authors:** Sunam G. Dockins, Kimberly E. Hyatt, Darlene N. Reuter, Taylor L. Stevens, Amanda B. Tresler, James F. Papin, Dean A. Myers, Karen R. Jonscher

## Abstract

Western-style diets promote chronic metabolic inflammation and dyslipidemia, yet safe interventions that restore immunometabolic homeostasis remain limited. Pyrroloquinoline quinone (PQQ) is a naturally occurring redox cofactor with antioxidant and metabolic regulatory properties, but its systemic effects in translational preclinical models are poorly defined. Here, we examined the impact of short-term PQQ supplementation in obese adult female olive baboons (*Papio anubis*) chronically fed a Western diet. Using a human-equivalent dose administered for 30 days, we found that PQQ supplementation significantly reduced circulating markers of systemic inflammation and cholesterol in Western-diet-fed animals, lowering circulating C-reactive protein, soluble CD163, and atherogenic lipoprotein fractions independent of changes in adiposity. Proteomic and pathway analyses of circulating proteins in plasma and serum revealed suppression of complement, thrombo-inflammatory, and extracellular matrix remodeling pathways, alongside enhanced lipoprotein assembly, remodeling, and clearance. Network analyses identified restoration of neurotrophic tyrosine kinase receptor 1 (NTRK1)- and forkhead box A2 (FOXA2)-regulated signaling as central features of the PQQ response, accompanied by inhibition of pro-fibrotic, xenobiotic, and inflammatory pathways, as well as predicted activation of liver X receptor (LXR)- and insulin growth factor (IGF)-associated metabolic programs. These findings demonstrate that PQQ rapidly reprograms systemic immunometabolic networks in a nonhuman primate model of diet-induced metabolic stress, highlighting FOXA2- and neurotrophin-associated pathways as novel targets of PQQ’s action.
