## Supplemental Table S1 for "Thirty days of supplementation with PQQ reprograms immunometabolic networks in Western diet-fed female baboons"

### Sheet: Spectronaut
	Total Plasma proteins identified	Total serum proteins identified	Plasma		Serum
			rawp < 0.05	0.05 < rawp < 0.1	rawp < 0.05	0.05 < rawp < 0.1
WD D0 v CD D0	705	732	57(a)	41	29	40
CD D30 v CD D0	673	686	89	32(b)	93	58
WD D30 v WD D0	673	686	59	32	37	46
WD D30 v CD D30	705	732	22	19	54	43
a - two proteins with significant adjp
b- ten proteins with significant adjp

### Sheet: MetaboAnalyst
Comparison	Pairing	Missing value exclusion	IQR 25%	Remaining features
All groups Serum v plasma	Paired	95	146	436
All groups D30 v D0	Paired	95	146	436	Volcano up	Volcano down	T test (0.1 raw)
All groups	Unpaired	95	146	436	Pairwise Comparisons
Plasma WD D0 v CD D0	Unpaired	60	152	453	9	6	79
Serum WD D0 v CD D0	Unpaired	92	147	439	0	4	24
Serum CD D30 v CD D0	Paired	52	151	453	2	2	86
Serum WD D30 v WD D0	Paired	70	142	426	1	0	17
Plasma CD D30 v CD D0	Paired	97	137	408	0	3	43
Plasma WD D30 v WD D0	Paired	47	148	441	2	1	67
Plasma WD D30 v CD D30	Unpaired	85*	57	510	15	0	34
Serum WD D30 v CD D30	Unpaired	78	154	459	3	7	60
*Missing values significant between groups; Kruskal-Wallis test p = 0.0365

### Sheet: DAVID
		Downregulated				Upregulated
Sample	File	Mapped IDs	Unmapped	No. Clusters	Terms unclustered	Mapped IDs	Unmapped	No. Clusters	Terms unclustered
Plasma	CD D30 v CD D0	58	4	11	27	41*	17	4	8
Plasma	WD D0 v CD D0	47	1	6	18	31*	18	4	17
Plasma	WD D30 v CD D30	23	5	2	3	12	1	0	4
Plasma	WD D30 v WD D0	41	10	10	8	32	6	5	9
Serum	CD D30 v CD D0	44	3	4	10	72	9	10	35
Serum	WD D0 v CD D0	25	4	4	4	36	3	3	12
Serum	WD D30 v CD D30	50	9	8	12	27*	13	3	6
Serum	WD D30 v WD D0	37	8	6	15	32	3	3	12
*converted to Entrez gene name

### Sheet: STRING
		Downregulated		Upregulated
Sample	File	Mapped IDs	Unmapped	Mapped IDs	Unmapped
Plasma	CD D30 v CD D0	58	2	43	15
Plasma	WD D0 v CD D0	46	2	32	17
Plasma	WD D30 v CD D30	23	5	12	1
Plasma	WD D30 v WD D0	39	11	35	3
Serum	CD D30 v CD D0	47	16	72	8
Serum	WD D0 v CD D0	25	4	36	3
Serum	WD D30 v CD D30	50	9	29	11
Serum	WD D30 v WD D0	39	6	32	3

### Sheet: IPA
				NO FILTER			P value cutoff
Sample	File	Mapped IDs	Unmapped	Analysis Ready	Down	Up	Analysis Ready	Down	Up	P-cutoff
Plasma	CD D30 v CD D0	638	6	566	289	324	112	58	54	0.1
Plasma	WD D0 v CD D0	669	7	635	327	308	177	90	87	0.2
Plasma	WD D30 v CD D30	669	7	627	304	323	162	84	78	0.3
Plasma	WD D30 v WD D0	638	6	616	301	315	161	96	65	0.2
Serum	CD D30 v CD D0	653	6	640	307	333	133	58	75	0.1
Serum	WD D0 v CD D0	695	7	647	312	335	123	56	67	0.2
Serum	WD D30 v CD D30	694	7	655	345	310	167	87	80	0.2
Serum	WD D30 v WD D0	649	7	619	279	340	155	74	81	0.2
