## Supplemental Table S2 for "Thirty days of supplementation with PQQ reprograms immunometabolic networks in Western diet-fed female baboons"

### Sheet: Supplemental Table S2 Plasma vo
Supplemental Table S2. Volcano plot list of significant proteins (p<0.1) in plasma
Plasma	WD D0 v CD D0					CD D30 v CD D0					WD D30 v WD D0					WD D30 v CD D30
Name	FC	log2(FC)	raw.pval	FDR	Name	FC	log2(FC)	raw.pval	FDR	Name	FC	log2(FC)	raw.pval	FDR	Name	FC	log2(FC)	raw.pval	FDR
ABCG2	3.2969	1.7211	0.0054031	2.2674	LYVE1	0.25693	-1.9606	0.019622	1.7073	CASQ2	3.7197	1.8952	0.034135	1.4668	SPON1	3.1452	1.6532	0.0061316	2.2124
FBXO11	3.3366	1.7384	0.006413	2.1929	ANKRD2	0.3551	-1.4937	0.061541	1.2108	ANKRD2	3.5163	1.8141	0.053131	1.2747	LCN2	2.9635	1.5673	0.0090352	2.0441
PPIC	2.9889	1.5796	0.0083829	2.0766	NRXN2	0.36376	-1.459	0.069855	1.1558	KRT33A	0.24906	-2.0054	0.096088	1.0173	LAMA2	2.8424	1.5071	0.010543	1.977
ETNK2	3.0073	1.5885	0.0088547	2.0528											REG1A	2.7231	1.4452	0.012817	1.8922
DDX3X	0.3777	-1.4047	0.010071	1.9969											CLIC1	2.9153	1.5436	0.014961	1.825
ANKRD2	0.37881	-1.4005	0.011217	1.9501											PGLYRP1	2.3473	1.231	0.041707	1.3798
TELO2	2.7021	1.4341	0.014928	1.826											H6PD	2.2058	1.1413	0.048203	1.3169
H4C1	0.4184	-1.2571	0.01632	1.7873											CCL16	2.1574	1.1093	0.048974	1.31
IGLV7-46	2.3104	1.2082	0.039694	1.4013											KIT	2.2089	1.1433	0.051145	1.2912
OBI1	0.51089	-0.96891	0.052885	1.2767											PARK7	2.0926	1.0653	0.051729	1.2863
MRC2	1.9697	0.97797	0.06632	1.1784											ANKRD2	2.0666	1.0473	0.057221	1.2424
ODAD3	1.9804	0.98578	0.067535	1.1705											TIMM50	2.0671	1.0476	0.058537	1.2326
IGLV9-49	1.9511	0.96426	0.074303	1.129											ERVMER34-1	2.09	1.0635	0.059226	1.2275
FCN2	0.58238	-0.77997	0.091108	1.0404											NRXN2	2.0329	1.0235	0.060448	1.2186
ADA2	0.58393	-0.77614	0.099071	1.0041											ART4	1.9391	0.95539	0.068104	1.1668
