## Supplemental Table S3 for "Thirty days of supplementation with PQQ reprograms immunometabolic networks in Western diet-fed female baboons"

### Sheet: Supplemental Table S3 Serum vol
Supplemental Table S3. Volcano plot list of significant proteins (p<0.1) in serum
Serum	WD D0 v CD D0					CD D30 v CD D0					WD D30 v WD D0					WD D30 v CD D30
Name	FC	log2(FC)	raw.pval	FDR	Name	FC	log2(FC)	raw.pval	FDR	Name	FC	log2(FC)	raw.pval	FDR	Name	FC	log2(FC)	raw.pval	FDR
IGLV6-57	0.3917	-1.3522	0.014692	1.8329	IDH2	0.34718	-1.5263	0.053168	1.2744	TBCA	3.4043	1.7673	0.063877	1.1947	HNRNPA2B1	3.0298	1.5992	0.0074305	2.129
RAB11A	0.54776	-0.86838	0.073342	1.1346	NNT	0.34589	-1.5316	0.055555	1.2553						PAPLN	0.37392	-1.4192	0.0085649	2.0673
PTMA	0.57956	-0.78698	0.082392	1.0841	LIMS1	2.7389	1.4536	0.076674	1.1154						NNT	2.1456	1.1014	0.050795	1.2942
NNT	0.60577	-0.72315	0.09884	1.0051	ALPL	2.652	1.4071	0.077608	1.1101						BIN1	2.0844	1.0596	0.058725	1.2312
															LIMS1	0.5352	-0.90186	0.068037	1.1673
															FEN1	0.55459	-0.85051	0.070643	1.1509
															FHL1	0.56214	-0.83101	0.070846	1.1497
															IGHV3-7	0.56353	-0.82743	0.079852	1.0977
															PGAM1	0.38847	-1.3641	0.094911	1.0227
															RNASE4	0.61082	-0.71118	0.099616	1.0017
