## Supplemental Table S4 for "Thirty days of supplementation with PQQ reprograms immunometabolic networks in Western diet-fed female baboons"

### Sheet: Sheet1
Supplemental Table S3. Summary of enriched clusters using DAVID functional annotations
WD D0 v CD D0
Tissue	Expr Ratio	Score	Term	Count	%	PValue	Fold Enrichment	FDR
Plasma	Down	1.74496	KW-0007~Acetylation	8	17.0213	0.00251889	3.72105	0.0277078
Plasma	Up	3.18472	GO:0005615~extracellular space	12	38.7097	1.77715e-06	5.83416	0.000127955
		1.36589	KW-0106~Calcium	7	22.5806	0.000780888	4.87317	0.00780888
Serum	Down	3.02047	panu04141:Protein processing in endoplasmic reticulum	5	20	5.28722e-05	20.4696	0.00185053
		2.20833	panu00730:Thiamine metabolism	3	12	0.000208253	125.12	0.00364443
Serum	Up	1.84102	GO:0009897~external side of plasma membrane	6	16.6667	0.00079701	7.87755	0.0183312
CD D30 v CD D0
Tissue	Expr Ratio	Score	Term	Count	%	PValue	Fold Enrichment	FDR
Plasma	Down	3.91261	GO:0005856~cytoskeleton	10	17.2414	1.99415e-07	11.2306	1.81614e-05
			IPR004001:Actin_CS	3	5.17241	0.00059098	81.0564	0.0256171
			IPR043129:ATPase_NBD	4	6.89655	0.000737942	22.2508	0.0256171
		2.7859	KW-0007~Acetylation	14	24.1379	9.03473e-08	5.42654	1.62625e-06
			GO:0007015~actin filament organization	6	10.3448	3.77377e-05	15.5347	0.0146045
			GO:0003779~actin binding	6	10.3448	0.000391618	9.43029	0.0272175
		2.75516	GO:0051015~actin filament binding	10	17.2414	1.87815e-08	14.678	2.61063e-06
			GO:0005856~cytoskeleton	10	17.2414	1.99415e-07	11.2306	1.81614e-05
			GO:0005925~focal adhesion	8	13.7931	3.52648e-07	17.2158	1.81614e-05
			panu04810:Regulation of actin cytoskeleton	9	15.5172	3.67444e-06	9.09541	0.000378467
			GO:0005912~adherens junction	6	10.3448	3.75593e-05	15.6252	0.000967151
			panu04820:Cytoskeleton in muscle cells	8	13.7931	5.30984e-05	7.6872	0.00273457
			GO:0005884~actin filament	5	8.62069	6.16491e-05	23.0371	0.00126997
			panu04510:Focal adhesion	7	12.069	0.000204074	7.77828	0.00700656
			panu04611:Platelet activation	5	8.62069	0.00179576	9.23069	0.0462409
		2.53879	IPR018039:IF_conserved	4	6.89655	0.000737942	22.2508	0.0256171
			IPR039008:IF_rod_dom	4	6.89655	0.00114116	19.1526	0.0346626
		2.30321	GO:0005829~cytosol	22	37.931	0.000109951	2.36859	0.00188749
		2.00016	IPR000308:14-3-3	3	5.17241	0.000235753	126.088	0.0178727
Plasma	Up	3.92318	panu04979:Cholesterol metabolism	6	14.6341	1.32613e-07	44.6398	7.02851e-06
			GO:0034361~very-low-density lipoprotein particle	4	9.7561	3.60326e-06	127.098	0.000140527
			GO:0033344~cholesterol efflux	4	9.7561	1.3223e-05	83.6579	0.00346442
			GO:0055102~lipase inhibitor activity	3	7.31707	2.50246e-05	352.988	0.00320315
			GO:0010916~negative regulation of VLDL particle clearance	3	7.31707	3.64795e-05	301.168	0.00477881
			GO:0042627~chylomicron	3	7.31707	9.98098e-05	190.646	0.00249933
			GO:0034366~spherical high-density lipoprotein particle	3	7.31707	0.000128171	169.463	0.00249933
			GO:0033700~phospholipid efflux	3	7.31707	0.000238712	125.487	0.0156356
			GO:0034375~high-density lipoprotein particle remodeling	3	7.31707	0.000238712	125.487	0.0156356
			GO:0042632~cholesterol homeostasis	4	9.7561	0.000365446	27.886	0.0191494
			GO:0006869~lipid transport	4	9.7561	0.000445251	26.0752	0.0194426
			GO:0042157~lipoprotein metabolic process	3	7.31707	0.000680513	75.2921	0.0254706
			GO:0070328~triglyceride homeostasis	3	7.31707	0.000825342	68.4474	0.0270299
			GO:0034364~high-density lipoprotein particle	3	7.31707	0.000885573	66.3118	0.0138149
		3.53509	GO:0005576~extracellular region	14	34.1463	5.03631e-08	6.67679	3.92832e-06
Serum	Down	3.64903	GO:0005615~extracellular space	12	27.2727	5.22e-05	4.30617	0.00407281
			GO:0005576~extracellular region	9	20.4545	0.000964	4.19003	0.0376013
Serum	Up	3.38743	GO:0010951~negative regulation of endopeptidase activity	5	6.94444	1.59921e-05	32.3507	0.00601305
			IPR000215:Serpin_fam	4	5.55556	0.000411347	27.2235	0.0258326
		1.7694	IPR022272:Lipocalin_CS	3	4.16667	0.000690742	74.8646	0.0361488
WD D30 v WD D0
Tissue	Expr Ratio	Score	Term	Count	%	PValue	Fold Enrichment	FDR
Plasma	Down	2.53889	GO:0016018~cyclosporin A binding	3	7.31707	0.001279	55.0468	0.0417807
		2.1917	GO:0051015~actin filament binding	6	14.6341	0.000104916	12.2832	0.0102818
			GO:0030036~actin cytoskeleton organization	5	12.1951	0.000250237	15.7897	0.0336569
			GO:0005925~focal adhesion	5	12.1951	0.000262696	15.6018	0.00857966
			panu04510:Focal adhesion	6	14.6341	0.000289929	9.48779	0.0301527
			GO:0005856~cytoskeleton	6	14.6341	0.000310108	9.77063	0.00857966
			GO:0005178~integrin binding	4	9.7561	0.00188296	15.8535	0.0461326
		2.12784	GO:0005200~structural constituent of cytoskeleton	4	9.7561	0.000334852	28.7201	0.0164078
		1.98598	KW-0007~Acetylation	7	17.0732	0.00132317	4.65132	0.00926221
Serum	Down	2.56953	panu04610:Complement and coagulation cascades	4	10.8108	0.00121459	17.7222	0.0404864
		2.05364	panu04820:Cytoskeleton in muscle cells	6	16.2162	0.000237668	9.69635	0.0237668
		1.13333	panu05020:Prion disease	6	16.2162	0.000695235	7.68152	0.0347618
WD D30 v CD D30
Tissue	Expr Ratio	Score	Term	Count	%	PValue	Fold Enrichment	FDR
Plasma	Down	2.47768	GO:0005615~extracellular space	10	43.4783	5.47755e-06	6.55286	0.000224579
			KW-1015~Disulfide bond	8	34.7826	0.00610502	2.51751	0.0244201
		1.48304	GO:0005576~extracellular region	8	34.7826	7.76841e-05	6.80121	0.00159252
Serum	Down	2.88685	GO:0042744~hydrogen peroxide catabolic process	4	8	3.00589e-05	64.2222	0.00670314
			GO:0006979~response to oxidative stress	4	8	0.000643568	23.12	0.0478386
		2.55767	GO:0005615~extracellular space	12	24	0.000131268	3.93172	0.0112891
			panu04610:Complement and coagulation cascades	5	10	0.000202097	16.2453	0.00999107
			GO:0005576~extracellular region	10	20	0.000387429	4.25075	0.0166594
			GO:0006956~complement activation	3	6	0.000444048	92.8929	0.0478386
Serum	Up	1.88613	GO:0005576~extracellular region	8	29.6296	0.000250357	5.79362	0.0132689
