## Supplemental Table S5 for "Thirty days of supplementation with PQQ reprograms immunometabolic networks in Western diet-fed female baboons"

### Sheet: All Comps
Supplemental Table S5: Enriched Reactome Pathways from STRING analysis
WD D0 v CD D0
Tissue	Expr Ratio	Term description	obs count	bckgnd count	strength	signal	FDR
Plasma	Down	Regulation of Insulin-like Growth Factor (IGF) transport and uptake by IGF Binding Proteins (IGFBPs)	5	146	1.2	0.56	0.0175
		Type I hemidesmosome assembly	3	18	1.89	0.62	0.0175
		Glycogen breakdown (glycogenolysis)	3	17	1.92	0.63	0.0175
		Post-translational protein phosphorylation	5	130	1.25	0.57	0.0175
		Glycogen metabolism	3	33	1.63	0.58	0.0216
		Platelet degranulation	5	208	1.05	0.49	0.0259
		Innate Immune System	12	1596	0.55	0.36	0.0259
		Response to elevated platelet cytosolic Ca2+	5	213	1.04	0.49	0.0259
		Scavenging by Class B Receptors	2	7	2.12	0.55	0.0301
		Formation of the cornified envelope	4	123	1.18	0.49	0.0301
		Metabolism of carbohydrates	6	377	0.87	0.44	0.0301
Plasma	Up	HDL remodeling	5	10	2.46	2.7	5.86e-08
		Plasma lipoprotein remodeling	5	39	1.87	1.75	1.02e-05
		Plasma lipoprotein assembly, remodeling, and clearance	6	103	1.53	1.51	1.75e-05
		NR1H3 & NR1H2 regulate gene expression linked to cholesterol transport and efflux	4	40	1.76	1.2	0.00042
		NR1H2 and NR1H3-mediated signaling	4	49	1.68	1.11	0.00071
		Post-translational protein phosphorylation	5	130	1.35	0.96	0.00097
		Regulation of Insulin-like Growth Factor (IGF) transport and uptake by IGF Binding Proteins (IGFBPs)	5	146	1.3	0.9	0.0014
		Plasma lipoprotein assembly	3	32	1.74	0.8	0.0064
		Retinoid metabolism and transport	3	45	1.59	0.66	0.0148
		Metabolism of fat-soluble vitamins	3	54	1.51	0.59	0.0224
		GPCR ligand binding	6	478	0.86	0.46	0.0248
		Chylomicron remodeling	2	9	2.11	0.61	0.0248
		Non-integrin membrane-ECM interactions	3	62	1.45	0.57	0.0251
		Formyl peptide receptors bind formyl peptides and many other ligands	2	10	2.06	0.61	0.0251
		Transport of small molecules	8	982	0.67	0.4	0.0266
		Chylomicron assembly	2	12	1.99	0.59	0.0281
		Innate Immune System	10	1596	0.56	0.36	0.0288
		Class A/1 (Rhodopsin-like receptors)	5	342	0.93	0.46	0.0293
		Neutrophil degranulation	7	788	0.71	0.4	0.0328
		Peptide ligand-binding receptors	4	198	1.07	0.48	0.034
		Signaling by Nuclear Receptors	5	367	0.9	0.44	0.0345
		Platelet degranulation	4	208	1.05	0.46	0.0371
		Extracellular matrix organization	5	388	0.87	0.42	0.0387
		Response to elevated platelet cytosolic Ca2+	4	213	1.04	0.46	0.0387
		Platelet activation, signaling and aggregation	5	393	0.87	0.42	0.0394
		Binding and Uptake of Ligands by Scavenger Receptors	3	97	1.25	0.47	0.0435
		Advanced glycosylation endproduct receptor signaling	2	20	1.76	0.51	0.0435
Serum	Down	Protein processing in endoplasmic reticulum	17	335	1.38	3.09	7.5e-17
		Thiamine metabolism	3	25	1.76	0.81	0.0047
Serum	Up	Complement cascade	9	109	1.64	2.55	1.74e-09
		Regulation of Complement cascade	8	90	1.67	2.41	1.02e-08
		Innate Immune System	16	1596	0.72	0.79	9.08e-06
		Initial triggering of complement	5	72	1.56	1.25	0.00015
		Immune System	19	2929	0.53	0.54	0.00015
		Activation of C3 and C5	3	5	2.5	1.42	0.00015
		Neutrophil degranulation	9	788	0.78	0.57	0.0038
		Alternative complement activation	2	5	2.32	0.67	0.0161
		Post-translational protein phosphorylation	4	130	1.21	0.54	0.0235
		Regulation of Insulin-like Growth Factor (IGF) transport and uptake by IGF Binding Proteins (IGFBPs)	4	146	1.16	0.49	0.0327
CD D30 v CD D0
Tissue	Expr Ratio	Term description	obs count	bckgnd count	strength	signal	FDR
Plasma	Down	Platelet activation, signaling and aggregation	14	393	1.12	1.66	4.95e-09
		Platelet degranulation	11	208	1.29	1.86	1.22e-08
		Response to elevated platelet cytosolic Ca2+	11	213	1.28	1.85	1.22e-08
		Hemostasis	15	866	0.81	0.95	3.36e-06
		Smooth Muscle Contraction	6	65	1.53	1.45	1.28e-05
		Innate Immune System	18	1596	0.62	0.69	3.67e-05
		RHO GTPase Effectors	10	436	0.93	0.92	7.03e-05
		GP1b-IX-V activation signalling	4	21	1.85	1.27	0.00012
		Immune System	23	2929	0.46	0.52	0.00017
		Neutrophil degranulation	12	788	0.75	0.73	0.00021
		Cell junction organization	6	128	1.24	1	0.00025
		Developmental Biology	16	1618	0.56	0.55	0.00061
		Cell-extracellular matrix interactions	4	37	1.6	1.01	0.00061
		Cell-Cell communication	6	175	1.1	0.8	0.0011
		MAP2K and MAPK activation	4	62	1.38	0.76	0.0035
		Activation of BAD and translocation to mitochondria	3	22	1.7	0.79	0.0039
		EPH-Ephrin signaling	5	135	1.14	0.69	0.0039
		Recycling pathway of L1	4	65	1.36	0.74	0.0039
		Chk1/Chk2(Cds1) mediated inactivation of Cyclin B:Cdk1 complex	3	23	1.68	0.78	0.0042
		Disease	17	2221	0.45	0.41	0.0048
		Signaling by Rho GTPases	11	992	0.61	0.48	0.0053
		Axon guidance	11	990	0.61	0.48	0.0053
		L1CAM interactions	5	155	1.08	0.64	0.0054
		Muscle contraction	6	259	0.93	0.6	0.0054
		TP53 Regulates Metabolic Genes	5	156	1.07	0.64	0.0054
		Nervous system development	11	1019	0.6	0.47	0.0054
		Signaling by Rho GTPases, Miro GTPases and RHOBTB3	11	1011	0.6	0.48	0.0054
		Intrinsic Pathway for Apoptosis	4	86	1.24	0.67	0.0061
		Interleukin-12 signaling	4	85	1.24	0.67	0.0061
		Interleukin-12 family signaling	4	96	1.19	0.61	0.0089
		Activation of BH3-only proteins	3	38	1.47	0.64	0.0103
		Signaling by Interleukins	8	590	0.7	0.47	0.0104
		RHO GTPases activate IQGAPs	3	45	1.39	0.58	0.0155
		RHO GTPases activate PKNs	4	118	1.1	0.53	0.0168
		Formation of the cornified envelope	4	123	1.08	0.51	0.019
		Platelet Aggregation (Plug Formation)	3	51	1.34	0.54	0.0201
		Gap junction trafficking	3	52	1.33	0.53	0.0207
		Gap junction trafficking and regulation	3	56	1.3	0.51	0.0248
		Cytokine Signaling in Immune system	9	882	0.58	0.37	0.0263
		Apoptosis	5	255	0.86	0.43	0.0292
		Regulation of actin dynamics for phagocytic cup formation	4	148	1	0.44	0.0319
		Detoxification of Reactive Oxygen Species	3	66	1.23	0.45	0.0355
		Platelet Adhesion to exposed collagen	2	16	1.67	0.46	0.0424
		Parasite infection	3	71	1.19	0.43	0.0424
		Leishmania phagocytosis	3	71	1.19	0.43	0.0424
		FCGR3A-mediated phagocytosis	3	71	1.19	0.43	0.0424
		Keratinization	4	167	0.95	0.4	0.0432
		EPHB-mediated forward signaling	3	76	1.16	0.42	0.0459
		Gap junction degradation	2	19	1.59	0.44	0.0466
		Formation of annular gap junctions	2	18	1.61	0.44	0.0466
		Loss of Nlp from mitotic centrosomes	3	78	1.15	0.41	0.0466
		Loss of proteins required for interphase microtubule organization from the centrosome	3	78	1.15	0.41	0.0466
		Type I hemidesmosome assembly	2	18	1.61	0.44	0.0466
		Programmed Cell Death	5	306	0.78	0.37	0.0466
		Vesicle-mediated transport	9	998	0.52	0.32	0.0466
		RHO GTPases Activate Formins	4	180	0.92	0.39	0.0466
		Regulation of localization of FOXO transcription factors	2	18	1.61	0.44	0.0466
		AURKA Activation by TPX2	3	82	1.13	0.41	0.0469
Plasma	Up	Plasma lipoprotein assembly, remodeling, and clearance	7	103	1.53	1.65	3.63e-06
		Plasma lipoprotein assembly	5	32	1.89	1.72	9.06e-06
		Erythrocytes take up oxygen and release carbon dioxide	4	17	2.07	1.53	4.68e-05
		Erythrocytes take up carbon dioxide and release oxygen	4	22	1.96	1.42	8.7e-05
		O2/CO2 exchange in erythrocytes	4	22	1.96	1.42	8.7e-05
		Transport of small molecules	12	982	0.79	0.77	0.0001
		Plasma lipoprotein remodeling	4	39	1.71	1.16	0.0004
		Chylomicron remodeling	3	9	2.22	1.23	0.0004
		HDL remodeling	3	10	2.18	1.23	0.0004
		Chylomicron assembly	3	12	2.1	1.16	0.00058
		NR1H3 & NR1H2 regulate gene expression linked to cholesterol transport and efflux	3	40	1.57	0.65	0.0137
		Retinoid metabolism and transport	3	45	1.52	0.61	0.0175
		Post-translational protein phosphorylation	4	130	1.19	0.55	0.0197
		NR1H2 and NR1H3-mediated signaling	3	49	1.49	0.59	0.0197
		Metabolism of fat-soluble vitamins	3	54	1.44	0.56	0.0234
		Scavenging of heme from plasma	3	57	1.42	0.55	0.0246
		Regulation of Insulin-like Growth Factor (IGF) transport and uptake by IGF Binding Proteins (IGFBPs)	4	146	1.14	0.51	0.0246
Serum	Down	Innate Immune System	21	1596	0.73	0.96	7.54e-08
		Neutrophil degranulation	15	788	0.9	1.13	3.58e-07
		Metabolism of carbohydrates	10	377	1.04	1.11	1.47e-05
		Immune System	23	2929	0.51	0.58	3.6e-05
		Antimicrobial peptides	6	103	1.38	1.19	8.6e-05
		Alpha-defensins	3	12	2.01	0.95	0.0017
		Glycogen breakdown (glycogenolysis)	3	17	1.86	0.83	0.0037
		Extracellular matrix organization	7	388	0.87	0.54	0.0095
		Glycogen metabolism	3	33	1.57	0.59	0.0173
		Citric acid cycle (TCA cycle)	3	36	1.54	0.57	0.0199
		Galactose catabolism	2	6	2.14	0.56	0.0251
		Defensins	3	48	1.41	0.47	0.037
		Glucose metabolism	4	133	1.09	0.42	0.0449
Serum	Up	Hemostasis	18	866	0.76	0.96	2.66e-06
		Platelet degranulation	10	208	1.13	1.25	4.83e-06
		Response to elevated platelet cytosolic Ca2+	10	213	1.12	1.25	4.83e-06
		Platelet activation, signaling and aggregation	12	393	0.93	1.05	8.79e-06
		Innate Immune System	20	1596	0.54	0.6	0.00023
		Erythrocytes take up oxygen and release carbon dioxide	4	17	1.82	1.1	0.00025
		Erythrocytes take up carbon dioxide and release oxygen	4	22	1.7	1.01	0.00046
		Common Pathway of Fibrin Clot Formation	4	23	1.69	1.01	0.00046
		O2/CO2 exchange in erythrocytes	4	22	1.7	1.01	0.00046
		Immune System	27	2929	0.41	0.49	0.00046
		Formation of Fibrin Clot (Clotting Cascade)	4	48	1.37	0.66	0.0057
		Cellular response to chemical stress	7	307	0.8	0.44	0.019
		Regulation of TLR by endogenous ligand	3	27	1.49	0.51	0.0222
		Regulation of Insulin-like Growth Factor (IGF) transport and uptake by IGF Binding Proteins (IGFBPs)	5	146	0.98	0.44	0.0259
		Regulation of Complement cascade	4	90	1.09	0.4	0.0417
WD D30 v WD D0
Tissue	Expr Ratio	Term description	obs count	bckgnd count	strength	signal	FDR
Plasma	Down	Platelet degranulation	10	208	1.42	2.11	7.96e-09
		Response to elevated platelet cytosolic Ca2+	10	213	1.41	2.1	7.96e-09
		Platelet activation, signaling and aggregation	11	393	1.19	1.62	5.44e-08
		Hemostasis	13	866	0.92	1.09	1.07e-06
		Cell-extracellular matrix interactions	4	37	1.77	1.23	0.00031
		Recycling pathway of L1	4	65	1.53	0.91	0.0021
		RHO GTPase Effectors	7	436	0.95	0.67	0.0032
		Interleukin-12 signaling	4	85	1.41	0.79	0.0044
		Interleukin-12 family signaling	4	96	1.36	0.74	0.0062
		Axon guidance	9	990	0.7	0.47	0.0101
		Nervous system development	9	1019	0.69	0.46	0.0115
		Immune System	15	2929	0.45	0.36	0.0126
		Cell junction organization	4	128	1.24	0.62	0.0126
		Signaling by Interleukins	7	590	0.81	0.5	0.0126
		RHO GTPases activate IQGAPs	3	45	1.56	0.67	0.0126
		Gap junction trafficking	3	52	1.5	0.64	0.0147
		Cytokine Signaling in Immune system	8	882	0.7	0.44	0.0167
		Gap junction trafficking and regulation	3	56	1.47	0.62	0.0167
		L1CAM interactions	4	155	1.15	0.56	0.0177
		MAP2K and MAPK activation	3	62	1.43	0.6	0.0193
		Smooth Muscle Contraction	3	65	1.4	0.58	0.0211
		Cell-Cell communication	4	175	1.1	0.52	0.024
		RHO GTPases Activate Formins	4	180	1.09	0.51	0.0255
		Signaling by Rho GTPases	8	992	0.65	0.39	0.0261
		Signaling by Rho GTPases, Miro GTPases and RHOBTB3	8	1011	0.64	0.38	0.0285
		Microtubule-dependent trafficking of connexons from Golgi to the plasma membrane	2	19	1.76	0.5	0.044
		Transport of connexons to the plasma membrane	2	20	1.74	0.49	0.0465
		GP1b-IX-V activation signalling	2	21	1.72	0.48	0.0491
Plasma	Up	Erythrocytes take up oxygen and release carbon dioxide	10	17	2.36	5.21	7.08e-17
		Erythrocytes take up carbon dioxide and release oxygen	10	22	2.25	4.92	2.68e-16
		O2/CO2 exchange in erythrocytes	10	22	2.25	4.92	2.68e-16
		Antimicrobial peptides	10	103	1.58	2.65	1.11e-10
		Defensins	8	48	1.81	2.78	4.8e-10
		Alpha-defensins	6	12	2.29	2.97	1.1e-09
		Scavenging of heme from plasma	8	57	1.74	2.61	1.2e-09
		Heme signaling	8	61	1.71	2.54	1.72e-09
		Binding and Uptake of Ligands by Scavenger Receptors	8	97	1.51	2.01	4.76e-08
		Cytoprotection by HMOX1	8	111	1.45	1.87	1.17e-07
		Cellular response to chemical stress	10	307	1.1	1.34	1.07e-06
		Transport of small molecules	14	982	0.75	0.82	2.02e-05
		Innate Immune System	15	1596	0.56	0.53	0.0011
		Activated NOTCH1 Transmits Signal to the Nucleus	3	37	1.5	0.57	0.0181
		Factors involved in megakaryocyte development and platelet production	5	213	0.96	0.45	0.0272
		Post-translational protein phosphorylation	4	130	1.08	0.42	0.0416
Serum	Down	Complement cascade	10	109	1.6	2.65	2.17e-10
		Innate Immune System	22	1596	0.78	1.1	9.78e-10
		Regulation of Complement cascade	9	90	1.64	2.56	9.78e-10
		Extracellular matrix organization	12	388	1.13	1.57	3.12e-08
		Molecules associated with elastic fibres	6	43	1.79	2.01	4.58e-07
		Regulation of Insulin-like Growth Factor (IGF) transport and uptake by IGF Binding Proteins (IGFBPs)	8	146	1.38	1.68	5.84e-07
		Elastic fibre formation	6	53	1.7	1.86	1.04e-06
		Post-translational protein phosphorylation	7	130	1.37	1.47	5.43e-06
		Immune System	22	2929	0.52	0.59	2.19e-05
		GRB2:SOS provides linkage to MAPK signaling for Integrins	4	18	1.99	1.54	2.93e-05
		p130Cas linkage to MAPK signaling for integrins	4	21	1.92	1.46	4.58e-05
		Activation of C3 and C5	3	5	2.42	1.43	8.92e-05
		Syndecan interactions	4	26	1.83	1.35	8.92e-05
		Initial triggering of complement	5	72	1.48	1.22	0.00011
		Integrin cell surface interactions	5	89	1.39	1.08	0.00027
		Integrin signaling	4	38	1.66	1.17	0.00027
		Platelet Aggregation (Plug Formation)	4	51	1.54	1	0.00076
		Platelet degranulation	6	208	1.1	0.84	0.00085
		Neutrophil degranulation	10	788	0.74	0.64	0.00092
		Response to elevated platelet cytosolic Ca2+	6	213	1.09	0.83	0.00092
		Non-integrin membrane-ECM interactions	4	62	1.45	0.92	0.0013
		MAP2K and MAPK activation	4	62	1.45	0.92	0.0013
		Activation of Matrix Metalloproteinases	3	51	1.41	0.57	0.0192
		Platelet activation, signaling and aggregation	6	393	0.83	0.46	0.0202
Serum	Up	Plasma lipoprotein remodeling	10	39	2.02	4.12	3.6e-14
		Plasma lipoprotein assembly, remodeling, and clearance	12	103	1.68	3.52	4.52e-14
		Plasma lipoprotein assembly	8	32	2.01	3.32	2.78e-11
		Common Pathway of Fibrin Clot Formation	7	23	2.1	3.1	2.68e-10
		Regulation of Insulin-like Growth Factor (IGF) transport and uptake by IGF Binding Proteins (IGFBPs)	10	146	1.45	2.27	1.27e-09
		Post-translational protein phosphorylation	9	130	1.46	2.08	1.27e-08
		Formation of Fibrin Clot (Clotting Cascade)	7	48	1.78	2.39	1.46e-08
		Hemostasis	16	866	0.88	1.2	2.89e-08
		Chylomicron remodeling	5	9	2.36	2.57	2.89e-08
		Chylomicron assembly	5	12	2.24	2.41	7.11e-08
		Retinoid metabolism and transport	6	45	1.74	1.99	3.87e-07
		Metabolism of fat-soluble vitamins	6	54	1.66	1.83	9.7e-07
		HDL remodeling	4	10	2.22	1.84	3.98e-06
		NR1H2 and NR1H3-mediated signaling	5	49	1.62	1.44	2.43e-05
		Assembly of active LPL and LIPC lipase complexes	4	20	1.92	1.48	3.6e-05
		Visual phototransduction	6	115	1.33	1.22	4.98e-05
		Platelet activation, signaling and aggregation	9	393	0.98	0.97	4.98e-05
		Platelet degranulation	7	208	1.14	1.06	7.95e-05
		Response to elevated platelet cytosolic Ca2+	7	213	1.13	1.05	8.78e-05
		VLDL assembly	3	6	2.31	1.39	9.61e-05
		Intrinsic Pathway of Fibrin Clot Formation	4	31	1.73	1.27	0.00012
		Transport of small molecules	12	982	0.7	0.67	0.00026
		LDL remodeling	3	10	2.09	1.22	0.00028
		NR1H3 & NR1H2 regulate gene expression linked to cholesterol transport and efflux	4	40	1.62	1.14	0.00028
		Binding and Uptake of Ligands by Scavenger Receptors	5	97	1.33	1.03	0.00033
		Platelet Aggregation (Plug Formation)	4	51	1.51	1.01	0.00063
		Scavenging of heme from plasma	4	57	1.46	0.95	0.00092
		GRB2:SOS provides linkage to MAPK signaling for Integrins	3	18	1.84	1	0.0011
		MyD88 deficiency (TLR2/4)	3	19	1.81	0.98	0.0012
		IRAK4 deficiency (TLR2/4)	3	20	1.79	0.97	0.0013
		Metabolism of vitamins and cofactors	6	238	1.02	0.75	0.0015
		p130Cas linkage to MAPK signaling for integrins	3	21	1.77	0.94	0.0015
		Regulation of TLR by endogenous ligand	3	27	1.66	0.85	0.0027
		Innate Immune System	13	1596	0.53	0.45	0.0042
		Diseases of Immune System	3	32	1.59	0.78	0.0042
		Diseases associated with the TLR signaling cascade	3	32	1.59	0.78	0.0042
		Sensory Perception	7	439	0.82	0.58	0.0044
		Integrin signaling	3	38	1.51	0.72	0.0061
		Cell surface interactions at the vascular wall	5	201	1.01	0.62	0.0062
		VLDL clearance	2	7	2.07	0.71	0.0089
		Plasma lipoprotein clearance	3	50	1.39	0.62	0.0121
		Transport of gamma-carboxylated protein precursors from the ER to the Golgi apparatus	2	10	1.92	0.63	0.0154
		Gamma-carboxylation of protein precursors	2	11	1.88	0.6	0.0177
		Removal of aminoterminal propeptides from gamma-carboxylated proteins	2	12	1.84	0.58	0.0202
		MyD88:MAL(TIRAP) cascade initiated on plasma membrane	4	150	1.04	0.5	0.0202
		Toll Like Receptor TLR6:TLR2 Cascade	4	150	1.04	0.5	0.0202
		MAP2K and MAPK activation	3	62	1.3	0.54	0.0202
		Toll Like Receptor TLR1:TLR2 Cascade	4	153	1.03	0.5	0.0203
		Toll Like Receptor 2 (TLR2) Cascade	4	153	1.03	0.5	0.0203
		Gamma-carboxylation, transport, and amino-terminal cleavage of proteins	2	13	1.8	0.58	0.0205
		Metabolism of proteins	17	3112	0.35	0.3	0.0257
		Post-translational protein modification	13	2046	0.42	0.31	0.0326
		Toll Like Receptor 4 (TLR4) Cascade	4	188	0.94	0.42	0.039
		Advanced glycosylation endproduct receptor signaling	2	20	1.62	0.47	0.0406
		Interleukin-12 signaling	3	85	1.16	0.44	0.0406
		Integrin cell surface interactions	3	89	1.14	0.43	0.0445
		Regulation of Complement cascade	3	90	1.14	0.43	0.0451
WD D30 v CD D30
Tissue	Expr Ratio	Term description	obs count	bckgnd count	strength	signal	FDR
Plasma	Down	Regulation of Complement cascade	9	90	1.7	2.73	5.5e-10
		Complement cascade	9	109	1.62	2.53	1.38e-09
		Terminal pathway of complement	5	8	2.49	2.78	1.85e-08
		Intrinsic Pathway of Fibrin Clot Formation	5	31	1.91	1.84	3.93e-06
		Formation of Fibrin Clot (Clotting Cascade)	5	48	1.72	1.53	2.33e-05
		HDL assembly	4	17	2.07	1.63	2.34e-05
		Platelet degranulation	7	208	1.23	1.17	5.33e-05
		Response to elevated platelet cytosolic Ca2+	7	213	1.21	1.16	5.45e-05
		Activation of C3 and C5	3	5	2.48	1.5	7.99e-05
		Plasma lipoprotein assembly	4	32	1.8	1.32	0.00014
		RUNX1 interacts with co-factors whose precise effect on RUNX1 targets is not known	4	42	1.68	1.17	0.00034
		Innate Immune System	13	1596	0.61	0.53	0.0014
		Platelet activation, signaling and aggregation	7	393	0.95	0.71	0.0018
		SUMOylation of RNA binding proteins	4	73	1.44	0.88	0.0021
		SUMOylation of transcription cofactors	4	83	1.38	0.81	0.0032
		Regulation of PTEN gene transcription	4	88	1.36	0.79	0.0037
		SUMOylation of chromatin organization proteins	4	97	1.31	0.74	0.005
		Plasma lipoprotein assembly, remodeling, and clearance	4	103	1.29	0.71	0.0059
		SUMOylation of DNA damage response and repair proteins	4	109	1.26	0.69	0.007
		Hemostasis	8	866	0.66	0.4	0.0256
		Aryl hydrocarbon receptor signalling	2	11	1.96	0.58	0.0256
		Degradation of the extracellular matrix	4	184	1.04	0.43	0.0422
		PTEN Regulation	4	194	1.01	0.41	0.049
Plasma	Up	Regulation of Complement cascade	10	90	1.75	3.26	6.72e-12
		Complement cascade	10	109	1.67	3.02	2.01e-11
		GP1b-IX-V activation signalling	6	21	2.16	2.84	6.35e-09
		Platelet Aggregation (Plug Formation)	7	51	1.85	2.61	7.76e-09
		Intrinsic Pathway of Fibrin Clot Formation	6	31	2	2.54	2.95e-08
		Glycosphingolipid metabolism	7	67	1.73	2.34	3.03e-08
		Platelet activation, signaling and aggregation	11	393	1.16	1.57	5.65e-08
		Platelet Adhesion to exposed collagen	5	16	2.2	2.48	9.58e-08
		Formation of Fibrin Clot (Clotting Cascade)	6	48	1.81	2.2	1.78e-07
		Sphingolipid metabolism	7	118	1.48	1.78	7.48e-07
		Innate Immune System	15	1596	0.68	0.72	2.76e-05
		Activation of C3 and C5	3	5	2.49	1.56	5.57e-05
		Hemostasis	11	866	0.81	0.8	8.73e-05
		Sialic acid metabolism	4	36	1.75	1.32	0.00014
		Metabolism of lipids	11	973	0.76	0.71	0.00023
		Synthesis of substrates in N-glycan biosythesis	4	72	1.45	0.92	0.0016
		Immune System	17	2929	0.47	0.44	0.0017
		Biosynthesis of the N-glycan precursor (dolichol lipid-linked oligosaccharide)	4	86	1.38	0.84	0.0026
		Interleukin receptor SHC signaling	3	27	1.75	0.91	0.0026
		Regulation of signaling by CBL	3	28	1.74	0.91	0.0026
		PI Metabolism	4	120	1.23	0.66	0.0082
		PI3K/AKT activation	2	8	2.11	0.71	0.012
		Interleukin-2 family signaling	3	50	1.49	0.66	0.012
		RET signaling	3	50	1.49	0.66	0.012
		Interleukin-3, Interleukin-5 and GM-CSF signaling	3	61	1.4	0.59	0.0184
		Erythropoietin activates Phosphoinositide-3-kinase (PI3K)	2	12	1.93	0.6	0.0223
		Synthesis of PIPs at the plasma membrane	3	80	1.28	0.49	0.0367
		GRB2:SOS provides linkage to MAPK signaling for Integrins	2	18	1.75	0.5	0.0429
		Platelet degranulation	4	208	0.99	0.42	0.0459
		Disease	12	2221	0.44	0.29	0.0484
		Response to elevated platelet cytosolic Ca2+	4	213	0.98	0.41	0.0484
		p130Cas linkage to MAPK signaling for integrins	2	21	1.69	0.47	0.0498
Serum	Down	Complement cascade	7	109	1.4	1.3	3.13e-05
		Detoxification of Reactive Oxygen Species	5	66	1.47	0.95	0.0009
		Regulation of Complement cascade	5	90	1.34	0.8	0.0025
		Extracellular matrix organization	8	388	0.91	0.64	0.003
		Platelet activation, signaling and aggregation	8	393	0.9	0.64	0.003
		Platelet degranulation	6	208	1.05	0.65	0.005
		Response to elevated platelet cytosolic Ca2+	6	213	1.04	0.64	0.005
		Initial triggering of complement	4	72	1.34	0.65	0.0083
		Innate Immune System	14	1596	0.53	0.42	0.0083
		Hemostasis	10	866	0.65	0.45	0.0114
		Immune System	19	2929	0.4	0.35	0.0118
		Intrinsic Pathway of Fibrin Clot Formation	3	31	1.58	0.62	0.0129
		Degradation of the extracellular matrix	5	184	1.03	0.52	0.0161
		Activation of C3 and C5	2	5	2.19	0.61	0.0166
		Cellular response to chemical stress	6	307	0.88	0.49	0.0166
		Formation of Fibrin Clot (Clotting Cascade)	3	48	1.39	0.49	0.0309
		Terminal pathway of complement	2	8	1.99	0.52	0.0309
		Ficolins bind to repetitive carbohydrate structures on the target cell surface	2	9	1.94	0.5	0.0335
		Creation of C4 and C2 activators	3	56	1.32	0.44	0.0424
Serum	Up	Common Pathway of Fibrin Clot Formation	6	23	2.06	2.36	8.06e-08
		Formation of Fibrin Clot (Clotting Cascade)	6	48	1.74	1.8	2.1e-06
		Hemostasis	14	866	0.85	0.98	3.41e-06
		Platelet degranulation	8	208	1.23	1.29	1.09e-05
		Response to elevated platelet cytosolic Ca2+	8	213	1.22	1.28	1.09e-05
		Post-translational protein phosphorylation	7	130	1.37	1.4	1.09e-05
		Regulation of Insulin-like Growth Factor (IGF) transport and uptake by IGF Binding Proteins (IGFBPs)	7	146	1.32	1.35	1.33e-05
		Scavenging of heme from plasma	5	57	1.58	1.32	6.33e-05
		Binding and Uptake of Ligands by Scavenger Receptors	5	97	1.35	0.98	0.00061
		Platelet activation, signaling and aggregation	8	393	0.95	0.79	0.00061
		Creatine metabolism	3	12	2.04	1.08	0.00078
		Intrinsic Pathway of Fibrin Clot Formation	3	31	1.63	0.69	0.0091
		Extracellular matrix organization	6	388	0.83	0.41	0.0349
		LDL remodeling	2	10	1.94	0.49	0.041

### Sheet: WD v CD, WDPQQ v WD
WD v CD
Tissue	Expr Ratio	Term description	obs count	bckgnd count	strength	signal	FDR
Plasma	Down	Regulation of Insulin-like Growth Factor (IGF) transport and uptake by IGF Binding Proteins (IGFBPs)	5	146	1.2	0.56	0.0175
		Type I hemidesmosome assembly	3	18	1.89	0.62	0.0175
		Glycogen breakdown (glycogenolysis)	3	17	1.92	0.63	0.0175
		Post-translational protein phosphorylation	5	130	1.25	0.57	0.0175
		Glycogen metabolism	3	33	1.63	0.58	0.0216
		Platelet degranulation	5	208	1.05	0.49	0.0259
		Innate Immune System	12	1596	0.55	0.36	0.0259
		Response to elevated platelet cytosolic Ca2+	5	213	1.04	0.49	0.0259
		Scavenging by Class B Receptors	2	7	2.12	0.55	0.0301
		Formation of the cornified envelope	4	123	1.18	0.49	0.0301
		Metabolism of carbohydrates	6	377	0.87	0.44	0.0301
Plasma	Up	HDL remodeling	5	10	2.46	2.7	5.86e-08
		Plasma lipoprotein remodeling	5	39	1.87	1.75	1.02e-05
		Plasma lipoprotein assembly, remodeling, and clearance	6	103	1.53	1.51	1.75e-05
		NR1H3 & NR1H2 regulate gene expression linked to cholesterol transport and efflux	4	40	1.76	1.2	0.00042
		NR1H2 and NR1H3-mediated signaling	4	49	1.68	1.11	0.00071
		Post-translational protein phosphorylation	5	130	1.35	0.96	0.00097
		Regulation of Insulin-like Growth Factor (IGF) transport and uptake by IGF Binding Proteins (IGFBPs)	5	146	1.3	0.9	0.0014
		Plasma lipoprotein assembly	3	32	1.74	0.8	0.0064
		Retinoid metabolism and transport	3	45	1.59	0.66	0.0148
		Metabolism of fat-soluble vitamins	3	54	1.51	0.59	0.0224
		GPCR ligand binding	6	478	0.86	0.46	0.0248
		Chylomicron remodeling	2	9	2.11	0.61	0.0248
		Non-integrin membrane-ECM interactions	3	62	1.45	0.57	0.0251
		Formyl peptide receptors bind formyl peptides and many other ligands	2	10	2.06	0.61	0.0251
		Transport of small molecules	8	982	0.67	0.4	0.0266
		Chylomicron assembly	2	12	1.99	0.59	0.0281
		Innate Immune System	10	1596	0.56	0.36	0.0288
		Class A/1 (Rhodopsin-like receptors)	5	342	0.93	0.46	0.0293
		Neutrophil degranulation	7	788	0.71	0.4	0.0328
		Peptide ligand-binding receptors	4	198	1.07	0.48	0.034
		Signaling by Nuclear Receptors	5	367	0.9	0.44	0.0345
		Platelet degranulation	4	208	1.05	0.46	0.0371
		Extracellular matrix organization	5	388	0.87	0.42	0.0387
		Response to elevated platelet cytosolic Ca2+	4	213	1.04	0.46	0.0387
		Platelet activation, signaling and aggregation	5	393	0.87	0.42	0.0394
		Binding and Uptake of Ligands by Scavenger Receptors	3	97	1.25	0.47	0.0435
		Advanced glycosylation endproduct receptor signaling	2	20	1.76	0.51	0.0435
Serum	Down	Protein processing in endoplasmic reticulum	17	335	1.38	3.09	7.5e-17
		Thiamine metabolism	3	25	1.76	0.81	0.0047
Serum	Up	Complement cascade	9	109	1.64	2.55	1.74e-09
		Regulation of Complement cascade	8	90	1.67	2.41	1.02e-08
		Innate Immune System	16	1596	0.72	0.79	9.08e-06
		Initial triggering of complement	5	72	1.56	1.25	0.00015
		Immune System	19	2929	0.53	0.54	0.00015
		Activation of C3 and C5	3	5	2.5	1.42	0.00015
		Neutrophil degranulation	9	788	0.78	0.57	0.0038
		Alternative complement activation	2	5	2.32	0.67	0.0161
		Post-translational protein phosphorylation	4	130	1.21	0.54	0.0235
		Regulation of Insulin-like Growth Factor (IGF) transport and uptake by IGF Binding Proteins (IGFBPs)	4	146	1.16	0.49	0.0327
WDPQQ v WD
Tissue	Expr Ratio	Term description	obs count	bckgnd count	strength	signal	FDR
Plasma	Down	Platelet degranulation	10	208	1.42	2.11	7.96e-09
		Response to elevated platelet cytosolic Ca2+	10	213	1.41	2.1	7.96e-09
		Platelet activation, signaling and aggregation	11	393	1.19	1.62	5.44e-08
		Hemostasis	13	866	0.92	1.09	1.07e-06
		Cell-extracellular matrix interactions	4	37	1.77	1.23	0.00031
		Recycling pathway of L1	4	65	1.53	0.91	0.0021
		RHO GTPase Effectors	7	436	0.95	0.67	0.0032
		Interleukin-12 signaling	4	85	1.41	0.79	0.0044
		Interleukin-12 family signaling	4	96	1.36	0.74	0.0062
		Axon guidance	9	990	0.7	0.47	0.0101
		Nervous system development	9	1019	0.69	0.46	0.0115
		Immune System	15	2929	0.45	0.36	0.0126
		Cell junction organization	4	128	1.24	0.62	0.0126
		Signaling by Interleukins	7	590	0.81	0.5	0.0126
		RHO GTPases activate IQGAPs	3	45	1.56	0.67	0.0126
		Gap junction trafficking	3	52	1.5	0.64	0.0147
		Cytokine Signaling in Immune system	8	882	0.7	0.44	0.0167
		Gap junction trafficking and regulation	3	56	1.47	0.62	0.0167
		L1CAM interactions	4	155	1.15	0.56	0.0177
		MAP2K and MAPK activation	3	62	1.43	0.6	0.0193
		Smooth Muscle Contraction	3	65	1.4	0.58	0.0211
		Cell-Cell communication	4	175	1.1	0.52	0.024
		RHO GTPases Activate Formins	4	180	1.09	0.51	0.0255
		Signaling by Rho GTPases	8	992	0.65	0.39	0.0261
		Signaling by Rho GTPases, Miro GTPases and RHOBTB3	8	1011	0.64	0.38	0.0285
		Microtubule-dependent trafficking of connexons from Golgi to the plasma membrane	2	19	1.76	0.5	0.044
		Transport of connexons to the plasma membrane	2	20	1.74	0.49	0.0465
		GP1b-IX-V activation signalling	2	21	1.72	0.48	0.0491
Plasma	Up	Erythrocytes take up oxygen and release carbon dioxide	10	17	2.36	5.21	7.08e-17
		Erythrocytes take up carbon dioxide and release oxygen	10	22	2.25	4.92	2.68e-16
		O2/CO2 exchange in erythrocytes	10	22	2.25	4.92	2.68e-16
		Antimicrobial peptides	10	103	1.58	2.65	1.11e-10
		Defensins	8	48	1.81	2.78	4.8e-10
		Alpha-defensins	6	12	2.29	2.97	1.1e-09
		Scavenging of heme from plasma	8	57	1.74	2.61	1.2e-09
		Heme signaling	8	61	1.71	2.54	1.72e-09
		Binding and Uptake of Ligands by Scavenger Receptors	8	97	1.51	2.01	4.76e-08
		Cytoprotection by HMOX1	8	111	1.45	1.87	1.17e-07
		Cellular response to chemical stress	10	307	1.1	1.34	1.07e-06
		Transport of small molecules	14	982	0.75	0.82	2.02e-05
		Innate Immune System	15	1596	0.56	0.53	0.0011
		Activated NOTCH1 Transmits Signal to the Nucleus	3	37	1.5	0.57	0.0181
		Factors involved in megakaryocyte development and platelet production	5	213	0.96	0.45	0.0272
		Post-translational protein phosphorylation	4	130	1.08	0.42	0.0416
Serum	Down	Complement cascade	10	109	1.6	2.65	2.17e-10
		Innate Immune System	22	1596	0.78	1.1	9.78e-10
		Regulation of Complement cascade	9	90	1.64	2.56	9.78e-10
		Extracellular matrix organization	12	388	1.13	1.57	3.12e-08
		Molecules associated with elastic fibres	6	43	1.79	2.01	4.58e-07
		Regulation of Insulin-like Growth Factor (IGF) transport and uptake by IGF Binding Proteins (IGFBPs)	8	146	1.38	1.68	5.84e-07
		Elastic fibre formation	6	53	1.7	1.86	1.04e-06
		Post-translational protein phosphorylation	7	130	1.37	1.47	5.43e-06
		Immune System	22	2929	0.52	0.59	2.19e-05
		GRB2:SOS provides linkage to MAPK signaling for Integrins	4	18	1.99	1.54	2.93e-05
		p130Cas linkage to MAPK signaling for integrins	4	21	1.92	1.46	4.58e-05
		Activation of C3 and C5	3	5	2.42	1.43	8.92e-05
		Syndecan interactions	4	26	1.83	1.35	8.92e-05
		Initial triggering of complement	5	72	1.48	1.22	0.00011
		Integrin cell surface interactions	5	89	1.39	1.08	0.00027
		Integrin signaling	4	38	1.66	1.17	0.00027
		Platelet Aggregation (Plug Formation)	4	51	1.54	1	0.00076
		Platelet degranulation	6	208	1.1	0.84	0.00085
		Neutrophil degranulation	10	788	0.74	0.64	0.00092
		Response to elevated platelet cytosolic Ca2+	6	213	1.09	0.83	0.00092
		Non-integrin membrane-ECM interactions	4	62	1.45	0.92	0.0013
		MAP2K and MAPK activation	4	62	1.45	0.92	0.0013
		Activation of Matrix Metalloproteinases	3	51	1.41	0.57	0.0192
		Platelet activation, signaling and aggregation	6	393	0.83	0.46	0.0202
Serum	Up	Plasma lipoprotein remodeling	10	39	2.02	4.12	3.6e-14
		Plasma lipoprotein assembly, remodeling, and clearance	12	103	1.68	3.52	4.52e-14
		Plasma lipoprotein assembly	8	32	2.01	3.32	2.78e-11
		Common Pathway of Fibrin Clot Formation	7	23	2.1	3.1	2.68e-10
		Regulation of Insulin-like Growth Factor (IGF) transport and uptake by IGF Binding Proteins (IGFBPs)	10	146	1.45	2.27	1.27e-09
		Post-translational protein phosphorylation	9	130	1.46	2.08	1.27e-08
		Formation of Fibrin Clot (Clotting Cascade)	7	48	1.78	2.39	1.46e-08
		Hemostasis	16	866	0.88	1.2	2.89e-08
		Chylomicron remodeling	5	9	2.36	2.57	2.89e-08
		Chylomicron assembly	5	12	2.24	2.41	7.11e-08
		Retinoid metabolism and transport	6	45	1.74	1.99	3.87e-07
		Metabolism of fat-soluble vitamins	6	54	1.66	1.83	9.7e-07
		HDL remodeling	4	10	2.22	1.84	3.98e-06
		NR1H2 and NR1H3-mediated signaling	5	49	1.62	1.44	2.43e-05
		Assembly of active LPL and LIPC lipase complexes	4	20	1.92	1.48	3.6e-05
		Visual phototransduction	6	115	1.33	1.22	4.98e-05
		Platelet activation, signaling and aggregation	9	393	0.98	0.97	4.98e-05
		Platelet degranulation	7	208	1.14	1.06	7.95e-05
		Response to elevated platelet cytosolic Ca2+	7	213	1.13	1.05	8.78e-05
		VLDL assembly	3	6	2.31	1.39	9.61e-05
		Intrinsic Pathway of Fibrin Clot Formation	4	31	1.73	1.27	0.00012
		Transport of small molecules	12	982	0.7	0.67	0.00026
		LDL remodeling	3	10	2.09	1.22	0.00028
		NR1H3 & NR1H2 regulate gene expression linked to cholesterol transport and efflux	4	40	1.62	1.14	0.00028
		Binding and Uptake of Ligands by Scavenger Receptors	5	97	1.33	1.03	0.00033
		Platelet Aggregation (Plug Formation)	4	51	1.51	1.01	0.00063
		Scavenging of heme from plasma	4	57	1.46	0.95	0.00092
		GRB2:SOS provides linkage to MAPK signaling for Integrins	3	18	1.84	1	0.0011
		MyD88 deficiency (TLR2/4)	3	19	1.81	0.98	0.0012
		IRAK4 deficiency (TLR2/4)	3	20	1.79	0.97	0.0013
		Metabolism of vitamins and cofactors	6	238	1.02	0.75	0.0015
		p130Cas linkage to MAPK signaling for integrins	3	21	1.77	0.94	0.0015
		Regulation of TLR by endogenous ligand	3	27	1.66	0.85	0.0027
		Innate Immune System	13	1596	0.53	0.45	0.0042
		Diseases of Immune System	3	32	1.59	0.78	0.0042
		Diseases associated with the TLR signaling cascade	3	32	1.59	0.78	0.0042
		Sensory Perception	7	439	0.82	0.58	0.0044
		Integrin signaling	3	38	1.51	0.72	0.0061
		Cell surface interactions at the vascular wall	5	201	1.01	0.62	0.0062
		VLDL clearance	2	7	2.07	0.71	0.0089
		Plasma lipoprotein clearance	3	50	1.39	0.62	0.0121
		Transport of gamma-carboxylated protein precursors from the ER to the Golgi apparatus	2	10	1.92	0.63	0.0154
		Gamma-carboxylation of protein precursors	2	11	1.88	0.6	0.0177
		Removal of aminoterminal propeptides from gamma-carboxylated proteins	2	12	1.84	0.58	0.0202
		MyD88:MAL(TIRAP) cascade initiated on plasma membrane	4	150	1.04	0.5	0.0202
		Toll Like Receptor TLR6:TLR2 Cascade	4	150	1.04	0.5	0.0202
		MAP2K and MAPK activation	3	62	1.3	0.54	0.0202
		Toll Like Receptor TLR1:TLR2 Cascade	4	153	1.03	0.5	0.0203
		Toll Like Receptor 2 (TLR2) Cascade	4	153	1.03	0.5	0.0203
		Gamma-carboxylation, transport, and amino-terminal cleavage of proteins	2	13	1.8	0.58	0.0205
		Metabolism of proteins	17	3112	0.35	0.3	0.0257
		Post-translational protein modification	13	2046	0.42	0.31	0.0326
		Toll Like Receptor 4 (TLR4) Cascade	4	188	0.94	0.42	0.039
		Advanced glycosylation endproduct receptor signaling	2	20	1.62	0.47	0.0406
		Interleukin-12 signaling	3	85	1.16	0.44	0.0406
		Integrin cell surface interactions	3	89	1.14	0.43	0.0445
		Regulation of Complement cascade	3	90	1.14	0.43	0.0451
