## Supplemental Table S6 for "Thirty days of supplementation with PQQ reprograms immunometabolic networks in Western diet-fed female baboons"

### Sheet: Core Pathways
Supplemental Table S6. Canonical pathways in Plasma
	WD D0 v CD D0		CD D30 v CD D0		WD D30 v WD D0
Ingenuity Canonical Pathways	-log(p-value)	z-score	-log(p-value)	z-score	-log(p-value)	z-score
ABRA Signaling Pathway	3.49	-1.342	8.38	-2.121	3.67	-1.342
Actin Cytoskeleton Signaling	2.88	-1.342	8.12	-2.121	7.44	-1.667
Binding and Uptake of Ligands by Scavenger Receptors	22.2	2.683	14.6	3.051	8.64	-2.53
Cell surface interactions at the vascular wall	15.3	3.441	8.68	2.714	9.08	-3.051
Communication between Innate and Adaptive Immune Cells	5.22	4.025	2.63	3.317	4.68	-4.243
Complement cascade	23.5	2.558	10.8	2.714	10.3	-2.309
Fc epsilon receptor (FCERI) signaling	11	3.357	7.69	3.162	7.19	-3
Fcgamma receptor (FCGR) dependent phagocytosis	13.6	3	13.9	1.604	9.35	-3.464
Response to elevated platelet cytosolic Ca2+	13.8	-1.069	15.3	-3.207	15.8	-2
Signaling by the B Cell Receptor (BCR)	7.64	2.714	6.15	2.121	10.3	-3.051
TRIM21 Intracellular Antibody Signaling Pathway	8.74	4.025	4.49	3.317	9.44	-4.025
Bold text indicates pathway z-score reversed by PQQ

### Sheet: WD v CD and WDPQQ v WD
Supplemental Table S6. Canonical pathways in Plasma
	WD D0 v CD D0		WD D30 v WD D0
Ingenuity Canonical Pathways	-log(p-value)	z-score	-log(p-value)	z-score
ABRA Signaling Pathway	3.49	-1.342	3.67	-1.342
Actin Cytoskeleton Signaling	2.88	-1.342	7.44	-1.667
Antimicrobial peptides	6.03	-1.342	6.26	1.633
Binding and Uptake of Ligands by Scavenger Receptors	22.2	2.683	8.64	-2.53
Cell surface interactions at the vascular wall	15.3	3.441	9.08	-3.051
Communication between Innate and Adaptive Immune Cells	5.22	4.025	4.68	-4.243
Complement cascade	23.5	2.558	10.3	-2.309
Fc epsilon receptor (FCERI) signaling	11	3.357	7.19	-3
Fcgamma receptor (FCGR) dependent phagocytosis	13.6	3	9.35	-3.464
ID3 Signaling Pathway	5.61	-4.146	4.52	4.243
Immunoregulatory interactions between a Lymphoid and a non-Lymphoid cell	11.8	3.5	6.03	-2.53
Mitochondrial protein degradation	4.27	-1.633	2.5	2
Mitochondrial protein import	3.01	-2	4.3	2.236
Response to elevated platelet cytosolic Ca2+	13.8	-1.069	15.8	-2
Sheddase Signaling Pathway	2.58	1.633	2.78	-2.449
Signaling by the B Cell Receptor (BCR)	7.64	2.714	10.3	-3.051
TRIM21 Intracellular Antibody Signaling Pathway	8.74	4.025	9.44	-4.025
Bold text indicates pathways with z-score reversed by PQQ

### Sheet: Unique to PQQ
Supplemental Table S6. Canonical pathways in Plasma
	WD D0 v CD D0		CD D30 v CD D0		WD D30 v WD D0
Ingenuity Canonical Pathways	-log(p-value)	z-score	-log(p-value)	z-score	-log(p-value)	z-score
Translocation of SLC2A4 (GLUT4) to the plasma membrane	-	-	7.6	-2.646	7.83	-2.828
Intrinsic Pathway for Apoptosis	-	-	4.04	-2	5.96	-2.449
L1CAM interactions	-	-	3.71	-2.236	3.92	-2.449
PI3K/AKT Signaling	-	-	-	-	2.82	-2.449
Glucose metabolism	-	-	-	-	3.69	-2.236
WNT/SHH Axonal Guidance Signaling Pathway	-	-	-	-	2.61	-2.236
14-3-3-mediated Signaling	-	-	-	-	4.75	-2
ERK5 Signaling	-	-	-	-	2.95	-2
Glycolysis I	-	-	-	-	6.06	-2
NAP1L1 Transcription Regulation Signaling Pathway	-	-	-	-	2.65	-2
Semaphorin interactions	-	-	-	-	3.18	-2
Cell Cycle Checkpoints	-	-	-	-	2.82	-1.89
Mitotic G2-G2/M phases	-	-	-	-	3.61	-1.89
DYRK1A Signaling Pathway	-	-	-	-	3.16	-1.633
Integrin Signaling	-	-	5.46	-2.449	2.71	-1.633
MSP-RON Signaling in Cancer Cells Pathway	-	-	-	-	3.58	-1.633
RHOA Signaling	-	-	4.83	-2.236	4.95	-1.633
TP53 Regulates Metabolic Genes	-	-	5.76	-1.633	4.84	-1.633
EPH-Ephrin signaling	-	-	4.3	-2.236	3.56	-1.342
Regulation of mRNA stability by proteins that bind AU-rich elements	-	-	-	-	3.65	-1.342
Smooth Muscle Contraction	-	-	7.55	-2.449	5.18	-1.342
Mitochondrial Dysfunction	-	-	-	-	4.24	-1.134
Protein Kinase A Signaling	-	-	-	-	5.14	-1.134
Sertoli Cell-Sertoli Cell Junction Signaling	-	-	-	-	3.82	-1.134
Ephrin A Signaling	-	-	-	-	2.75	1.342
Gamma carboxylation, hypusinylation, hydroxylation, and arylsulfatase activation	-	-	-	-	4.43	1.342
HIPPO signaling	-	-	-	-	2.88	2
Sirtuin Signaling Pathway	-	-	-	-	4	2
Regulation of Insulin-like Growth Factor (IGF) transport and uptake by IGFBPs	-	-	2.7	2	4.92	2.646
Cell junction organization	-	-	5.55	-2.236	-	-
Epithelial Adherens Junction Signaling	-	-	4.21	-1.342	-	-
GP1b-IX-V activation signalling	-	-	9	-1.342	-	-
ILK Signaling	-	-	5.67	-1.134	-	-
Neutrophil degranulation	-	-	9.66	-2.5	-	-
Paxillin Signaling	-	-	2.95	-2	-	-
Post-translational protein phosphorylation	-	-	2.94	2	-	-
RHO GTPases Activate Formins	-	-	2.51	-2	-	-
RHO GTPases activate PKNs	-	-	5.23	-2	-	-
Sensory processing of sound by inner hair cells of the cochlea	-	-	3.66	-2	-	-
Sensory processing of sound by outer hair cells of the cochlea	-	-	4.04	-2	-	-
Bold text indicates pathways targeted by PQQ
