## Supplemental Table S7 for "Thirty days of supplementation with PQQ reprograms immunometabolic networks in Western diet-fed female baboons"

### Sheet: All Pathways - Serum
Supplemental Table S7. Canonical pathways in Serum
	WD v CD		CDPQQ v CD		WDPQQ v WD
Ingenuity Canonical Pathways	-log(p-value)	z-score	-log(p-value)	z-score	-log(p-value)	z-score
Antimicrobial peptides	4.06	2	-	-	-	-
Atherosclerosis Signaling	-	-	-	-	2.84	2.236
Binding and Uptake of Ligands by Scavenger Receptors	-	-	21	-1.886	-	-
Cell surface interactions at the vascular wall	-	-	13.5	-2	-	-
Chaperone Mediated Autophagy	-	-	5.29	2	-	-
Citric acid cycle (TCA cycle)	-	-	5.38	-2	-	-
Communication between Innate and Adaptive Immune Cells	-	-	4.39	-3	-	-
Complement cascade	-	-	22.7	-1.342	20	-2.065
Degradation of the extracellular matrix	-	-	3.04	-2	2.83	-2
DHCR24 Signaling Pathway	-	-	-	-	6.65	3
Dilated Cardiomyopathy Signaling Pathway	-	-	-	-	3.5	1.342
Elastic fibre formation	-	-	-	-	6.59	-2.449
Fc epsilon receptor (FCERI) signaling	-	-	12.5	-2.496	7.27	-1.508
Fcgamma receptor (FCGR) dependent phagocytosis	-	-	12.6	-2.673	14.4	-1.291
Gluconeogenesis I	-	-	-	-	4.51	-2
ID3 Signaling Pathway	-	-	4.25	3	-	-
IL-12 Signaling and Production in Macrophages	-	-	-	-	4.76	-1.134
ILK Signaling	-	-	-	-	5.48	-1.134
Immunoregulatory interactions between a Lymphoid and a non-Lymphoid cell	4.11	2.646	12.2	-2.84	-	-
Integrin Signaling	-	-	-	-	4.37	-1.633
LXR/RXR Activation	-	-	-	-	7	2.333
Mitochondrial protein degradation	-	-	2.73	-2	3.49	-2.236
Mitochondrial protein import	-	-	-	-	3.19	-2
Neutrophil Extracellular Trap Signaling Pathway	-	-	3.48	-1.89	-	-
NR1H2 and NR1H3-mediated signaling	-	-	-	-	4.85	2.236
Plasma lipoprotein assembly, remodeling, and clearance	-	-	-	-	7.71	2.121
Production of Nitric Oxide and Reactive Oxygen Species in Macrophages	-	-	-	-	4.64	1.89
Regulation of Insulin-like Growth Factor (IGF) transport and uptake by IGFBPs	-	-	3.28	-1.342	-	-
Response to elevated platelet cytosolic Ca2+	-	-	9.9	1.508	-	-
Role of JAK family kinases in IL-6-type Cytokine Signaling	-	-	4.14	2	-	-
Role of Osteoclasts in Rheumatoid Arthritis Signaling Pathway	-	-	-	-	2.5	-1.342
Sertoli Cell-Sertoli Cell Junction Signaling	2.93	1.633	2.68	1.633	-	-
Sheddase Signaling Pathway	4.25	-1.134	-	-	-	-
TRIM21 Intracellular Antibody Signaling Pathway	-	-	8.03	-2.183	3.75	-1.155
Warburg Effect Signaling Pathway	-	-	6.32	-1.633	-	-
Bold text indicates pathways targeted by PQQ regardless of diet

### Sheet: Unique to PQQ
Supplemental Table S7. Canonical pathways in serum
	WD D0 v CD D0		CD D30 v CD D0		WD D30 v WD D0
Ingenuity Canonical Pathways	-log(p-value)	z-score	-log(p-value)	z-score	-log(p-value)	z-score
Atherosclerosis Signaling	-	-	-	-	2.84	2.236
Binding and Uptake of Ligands by Scavenger Receptors	-	-	21	-1.886	-	-
Cell surface interactions at the vascular wall	-	-	13.5	-2	-	-
Chaperone Mediated Autophagy	-	-	5.29	2	-	-
Citric acid cycle (TCA cycle)	-	-	5.38	-2	-	-
Communication between Innate and Adaptive Immune Cells	-	-	4.39	-3	-	-
Complement cascade	-	-	22.7	-1.342	20	-2.065
Degradation of the extracellular matrix	-	-	3.04	-2	2.83	-2
DHCR24 Signaling Pathway	-	-	-	-	6.65	3
Dilated Cardiomyopathy Signaling Pathway	-	-	-	-	3.5	1.342
Elastic fibre formation	-	-	-	-	6.59	-2.449
Fc epsilon receptor (FCERI) signaling	-	-	12.5	-2.496	7.27	-1.508
Fcgamma receptor (FCGR) dependent phagocytosis	-	-	12.6	-2.673	14.4	-1.291
Gluconeogenesis I	-	-	-	-	4.51	-2
ID3 Signaling Pathway	-	-	4.25	3	-	-
IL-12 Signaling and Production in Macrophages	-	-	-	-	4.76	-1.134
ILK Signaling	-	-	-	-	5.48	-1.134
Integrin Signaling	-	-	-	-	4.37	-1.633
LXR/RXR Activation	-	-	-	-	7	2.333
Mitochondrial protein degradation	-	-	2.73	-2	3.49	-2.236
Mitochondrial protein import	-	-	-	-	3.19	-2
Neutrophil Extracellular Trap Signaling Pathway	-	-	3.48	-1.89	-	-
NR1H2 and NR1H3-mediated signaling	-	-	-	-	4.85	2.236
Plasma lipoprotein assembly, remodeling, and clearance	-	-	-	-	7.71	2.121
Production of Nitric Oxide and Reactive Oxygen Species in Macrophages	-	-	-	-	4.64	1.89
Regulation of Insulin-like Growth Factor (IGF) transport and uptake by IGFBPs	-	-	3.28	-1.342	-	-
Response to elevated platelet cytosolic Ca2+	-	-	9.9	1.508	-	-
Role of JAK family kinases in IL-6-type Cytokine Signaling	-	-	4.14	2	-	-
Role of Osteoclasts in Rheumatoid Arthritis Signaling Pathway	-	-	-	-	2.5	-1.342
TRIM21 Intracellular Antibody Signaling Pathway	-	-	8.03	-2.183	3.75	-1.155
Warburg Effect Signaling Pathway	-	-	6.32	-1.633	-	-
Bold text indicates pathways targeted by PQQ regardless of diet
