## Supplemental Table S8 for "Thirty days of supplementation with PQQ reprograms immunometabolic networks in Western diet-fed female baboons"

### Sheet: Sheet1
Supplemental Table S8. Upstream regulators in serum
		WD D0 v CD D0		WD D30 v WD D0
Upstream Regulator	Molecule Type	z-score	p-value	z-score	p-value
LDL (complex)	complex	-	-	1.96	0.00493
PRL	cytokine	1.091	0.000177	-2.219	0.0168
EFEMP1	enzyme	-	-	-2	4.25e-05
KDM5A	enzyme	-	-	1.633	0.000917
CDC42	enzyme	-	-	2	0.00109
GRN	growth factor	-	-	-1.633	2.03e-07
TGFB1	growth factor	-	-	-1.567	0.0109
P2RX7	ion channel	-	-	-1.98	0.00032
NTRK1	kinase	-2.236	0.0113	2.449	0.00742
MAP3K14	kinase	1.969	0.000363	-	-
CHUK	kinase	1.982	0.0178	-	-
INSR	kinase	-	-	-2.487	3.81e-07
ERBB2	kinase	-	-	-2.236	0.00127
BRD4	kinase	-	-	-1.633	0.00148
CDKN1A	kinase	-	-	2.414	0.0012
NR1H4	ligand-dependent nuclear receptor	1.732	0.0157	1.633	3.2e-05
NR4A3	ligand-dependent nuclear receptor	-	-	-2	0.0309
NR1H3	ligand-dependent nuclear receptor	-	-	1.805	0.000342
mir-802	microRNA	-	-	2	0.0118
WNT5B	other	-	-	-1.969	5.66e-07
ADIPOQ	other	-	-	2.219	0.0109
PTEN	phosphatase	-1.746	0.00425	-	-
INPP5D	phosphatase	-	-	-2	0.00929
FOXO1	transcription regulator	-1.982	0.0126	-	-
HUWE1	transcription regulator	-1.951	0.0014	-	-
FHL2	transcription regulator	1.969	0.00267	-	-
HIF1A	transcription regulator	1.987	0.00224	-1.052	1.54e-06
MYOD1	transcription regulator	2	0.000147	-	-
SMARCA4	transcription regulator	3.302	4.4e-07	-2.611	0.000589
RB1	transcription regulator	-	-	-1.89	0.000595
SIRT1	transcription regulator	-	-	-1.812	0.00698
MRTFA	transcription regulator	-	-	1.718	4.51e-07
MRTFB	transcription regulator	-	-	2.137	2.11e-06
IGF1R	transmembrane receptor	2.173	0.0243	-	-
IL10RA	transmembrane receptor	-	-	-2.646	0.0017
SLC13A1	transporter	2	0.000919	-	-
